# Reprogramming CAR T-Cells with designed bioPROTACs

**DOI:** 10.64898/2026.02.21.706835

**Authors:** Vivek S Peche, Sebastian Kenny, Tae Gun Kang, Brian Coventry, Tian Mi, Inna Goreshnik, Mariana Garcia Sanchez, Reid Martin, Macey Smith, Dionne Vafeados, Rahul S Kathayat, Yu Kaiwen, Zuo-Fei Yuan, Long Wu, Anthony High, Andrew Nemecek, Elizabeth Wickmann, Adeleye Adeshakin, Francesca Ferrara, Robert E Throm, Taosheng Chen, Benjamin Youngblood, David Baker, Stephen Gottschalk

## Abstract

Gene editing has been used to enhance CAR T-cell function by disrupting negative regulators but has limitations. Here we show that de novo-designed generated targeted degraders (bioPROTACs) provide an alternative approach. Expression of bioPROTACs in CAR T-cells targeting DNMT3A, a key regulator of T-cell exhaustion, phenocopied gene knockout. Our reversible, non-gene editing approach provides a tunable strategy to reprogram T-cell fate which should be broadly applicable for next-generation cell therapies.
