## Supplemental Table 2 for "Reprogramming CAR T-Cells with designed bioPROTACs"

### Sheet: Sup Table 2
DMRs
GATA3-AS1
RUVBL1-AS1
SOCS2
SFMBT2
KRT87P
SHMT2
DNMT3A
MMP14
RNF207
Septin9
FOXB1
GPR25
CD248
FOXD2-AS1
LINC01150
ISYNA1
LIX1L
ID2-AS1
WASF2
BCL9L
CEACAM21
RASAL3
RASA3
SH3BP2
PODNL1
FAM102A
LIME1
ZADH2
CXXC5
ITPKB
PLEKHA2
REC8
CDKN2B
CMTM2
LINC00092
EOMES
TCF7
RIN3
C15ORF39
RBM38
INAVA
PLAC8
HEXIM1
LOC284240
REXO1
LOC100291105
SPOCK2
CD247
KRT7-AS
SQSTM1
INSRR
CDK2AP1
DHRS3
LINC01678
EVA1B
LOC105376480
CDKN2A
SNORD149
PRDM1
LBH
LEF1
KDM4B
SHROOM1
FGF11
GPR35
IL1RL1
ADAP1
MIR623
LOC283387
AGO2
IFITM3
LINC01303
STAT5A
ERI1
EFCAB12
KLF13
BCL11B
DLEU2
RARA-AS1
PGGHG
RAB38
LINC01814
GRAMD1B
PRDM8
RPS6KA4
SSBP3
TNRC6C
CARNS1
MIR4306
HOXB-AS3
SLFN13
MIR4435-1
FOXP1
GIT1
LOC729224
ARID3A
LINC02043
RGS10
MIR4457
MIR589
BICD1
LUCAT1
SPAG6
TRPS1
MIR6819
CLIC3
LOC101929698
MIR4673
LOC101926889
LOC101929705
MIR5093
AFAP1-AS1
CARD11
SUN5
MIR1284
LINC01970
DNAJB12
HPCAL1
TLE3
KCNN1
CCND3
TMEM235
LDLRAP1
CD70
Septin11
ABCA2
LFNG
AMZ1
PDE4A
LINC02325
TMEM204
NR4A2
LINC00332
SNORA114
CPNE5
C16ORF54
IL21R-AS1
CCDC88C
RALA
RNVU1-19
PIK3IP1
AGAP3
ZNF750
USP3-AS1
ITGAE
CNN2
INPP5A
C15ORF62
ARHGAP31-AS1
LMNB2
AGPAT3
HOXB3
IFFO2
ZBTB18
RAI1-AS1
GRAP2
LINC01550
LOC79999
LINC01307
SNORD170
USP24
CABLES1
UBAC2
BNIP3L
ITGB2
CSNK1G2-AS1
SMIM25
LOC101926963
NCOR2
DUSP5
MBP
MIR5189
CLLU1
MIR4269
ZBP1
OSR2
LOC101929331
NUCB2
C2ORF40
ARHGEF18
N4BP3
KLF2
TPCN1
CPAMD8
SH3TC1
LZTS1-AS1
PSMB10
SUSD2
C1ORF162
LOC101927539
LAPTM5
BCL9
MIR6855
CD28
FKBP5
VSIR
LINC01572
LOC102723709
BMF
LOC151484
HSBP1L1
LOC101927070
EPAS1
LINC00861
PHYHD1
RREB1
HRASLS2
LINC01700
LOC100996335
AGTRAP
HIVEP3
KLF6
PCSK6
ZFP36L2
FOXK1
LZTS1
LINC01237
APBB1
CCR7
GFOD1
ITM2B
PRRX2-AS1
NBPF15
PTCH1
TGFBR3
MIR7114
C11ORF21
RERE
GOLGA8K
GNAQ
ZFYVE28
PRDM15
ITPKB-IT1
CLEC2L
MKI67
SARAF
NET1
CLSTN1
LOC105373496
GTF2H5
RUNX3
NUAK2
MTRF1
SERINC5
SYPL1
BATF3
CDC42BPG
IRF8
KDM8
AP2A2
FXYD2
RIPOR2
SCML4
LINC01891
LINC00963
NR1D1
PTDSS2
JAKMIP1
SHH
SH3BP5-AS1
CXCR4
ABR
ADORA2A
PRR5L
MIR7160
PP2672
ZHX2
TBC1D14
ZBTB7B
LINC01108
SNORA118
MIR640
GSE1
MDS2
PDXK
RARG
IPCEF1
KLHL29
SOX4
SERPINB6
TOX2
LOC105370489
AGAP7P
LINC02265
COL6A3
C1ORF61
MAP1A
USP10
MHENCR
CUL1
LOC101928424
GOLGA3
NOSIP
CCM2
IFITM2
LITAF
BACH2
DHRS12
CA6
SLC12A7
DPF3
RAC2
SKI
SLCO3A1
ATM
KLHDC4
SLCO4A1
BCL2
LINC01460
GRB7
NFATC1
TMEM131L
AKAP13
CD101
TMPRSS13
LEPROTL1
MIR4433A
PITPNM2
STK17A
LINC01730
LOC101928855
PTPN20
TMEM63A
LAT
JARID2
TET3
LAMA3
STAT1
TAGLN3
OTULINL
MTDH
RFX1
DNAI2
ZMIZ1-AS1
DIABLO
LDHD
SOD1
SELL
MIR3934
SNAI3
GPR3
LINC02222
MIR548Z
MIR548AA2
RFLNB
ASIC1
LOC101927596
TRABD2A
PPP1R37
DGKZ
SUSD3
SMARCE1
TOB1
SEMA4D
LINC02520
VGLL4
MIR650
LOC101929099
SRF
ANKRD27
RUNX1-IT1
RARA
LOC101927053
PXDN
SORL1
APH1B
SMG1P2
C1ORF229
HASPIN
RTL10
FAM78A
CLASP2
FFAR2
LINC02205
PTPRA
CD4
PLXNB2
TMIGD2
ISL2
SNORD128
XYLT1
SIK1
LINC00426
FGD3
ACSF3
LDLRAD4
LDLRAD4-AS1
MLXIP
MIR6731
LOC100129534
FAM83G
TC2N
MIR6874
GRK6
ABLIM1
SLC2A7
TSPAN14
ECE1
TAF4
CXCR5
MIR5092
LOC286083
DENND3
PLCG1-AS1
KLF7
VPS37B
CDC42EP3
FAM53B-AS1
LOC100996664
GATD3A
SLED1
CD79A
C10ORF105
PPCDC
FAM53B
CTNNA1
FAM118A
ALDH4A1
LOC100506688
TGFBR2
LRRC43
TTC39C-AS1
KCNJ1
RSPH1
OPRM1
MIR1207
FUT7
CREBBP
MICALCL
ACOXL
ARRDC2
MIR4435-2HG
UTRN
N4BP1
MGAT5
MIR4526
GALNT2
MTSS1L
MCOLN3
RCAN3
CYTH1
LY9
NSL1
MRPS18A
CPNE2
MIR4505
ANAPC1P1
TJP2
FAM192A
RPS15A
ADA2
MGC16025
MIR4677
RHBDF2
DTX2
MED15
DGKD
GPR132
POMZP3
ETS1
CHD7
TBR1
TNFRSF1A
LOC285766
LRRC32
SPTBN1
RHOH
MIR3909
CRTC3
FAM49B
PRRC2B
RMI2
ACTN1
OGDH
FRMD4B
LOC100289473
IRF2BPL
STK24
RORC
HADH
RAMP1
GRAMD4
SUN2
LINC01128
LOC105274304
ACTB
EIF3G
APOA1
CD6
MIR3194
LINC00856
CHSY1
TAB1
LRP2BP
HMGB1
STMN3
ANKRD33B
MIR1260B
SATB1
CCR9
TAGAP
ABCG1
MMP9
LPP
MAP4K4
MORC2-AS1
IFITM10
KIAA1671
MAF
TAF1B
TMCC2
SIRPG
RANBP3
ITM2C
ID3
SSH1
RIPOR1
LCK
LINC00593
ZEB2-AS1
MIR4681
RAB11FIP4
ST6GAL1
SYNJ2
FGFBP2
MIR4420
PFKFB3
ADA
PYGB
ISG20
LINC00200
ALPP
TBC1D1
LOC101928731
ZNF395
IKZF1
PXYLP1
SMAD7
PMAIP1
CTSZ
FCMR
GSDME
PITPNC1
ATP8B2
IL7R
DENND5A
C10ORF91
SSBP3-AS1
MPP7
PACS2
PPP2R5C
TXN2
GLRX
CAPZB
LTC4S
CYB561D1
EPHX1
CDC25B
LINC01354
BIN1
ICAM2
APBB1IP
PTGS1
CD8A
ERI3
ETV6
SCNN1A
NUP210
CRTAM
HLA-DQB1
EGOT
PRKCQ
H3F3C
NCALD
LMNA
TOX
FASN
INPP5D
LAT2
TNRC6B
FYB1
MIR548I3
MIR4744
ANKRD11
FLJ31104
PALLD
LMO7
AKNA
CTD-2201I18.1
TRIM2
TLDC1
STRN
PMS2P3
SENCR
TM9SF3
LY86-AS1
EPC2
LINC02580
KDM4C
ZNF563
LAIR1
SLC37A1
MTSS1
DISC1-IT1
NSUN5P2
RNF144A
WDR1
FAM187B
ANKS3
CEP68
LINC00392
CD5
TRIB1
CSGALNACT1
TIAM1
LINC01991
MIR4668
LILRA2
TTI1
CPB2
MBTPS1
LOC100128494
ADORA2B
ERGIC1
FCGR2A
MIR3692
LINC01629
BCL3
RNF122
UCK1
WBP1L
STK39
LGALS1
LINC00402
GUCY2C
KLF12
MIR1301
GPR55
PEG13
MAL
MIR4513
IL10
VAV3
ZFP36L1
ZNF831
MIR4718
LINC01926
ATP6V0E2
NREP
HIF1A
LINC01655
HSPA8
CHRM4
ADD1
SMNDC1
LINC01270
DCK
CD9
MIR378D1
KCNQ4
EPS15L1
CHFR
TMEM163
LOC102723703
PRKAG2
ADD3-AS1
FOXP1-AS1
RUNX2
PRKCB
PCNX1
MEF2D
MIR7846
ANXA6
SAMD14
SLC11A2
MIR4454
TAB2
MIR5690
FAM72A
PLXNA4
DSTN
PLD6
GJA10
TRERF1
MAN1C1
PI4KAP1
LINC02291
LRMP
C2ORF48
IL21R
ELK3
BCR
IRF4
FYN
RECQL5
C14ORF144
EDN2
MIR3691
GASAL1
ADAM6
LINC01106
ATP6V1G3
KCNA6
LOC440311
PTPN4
PGBD5
SRSF7
BTBD11
TNFAIP8
MIR4785
NECAB3
FAM184A
INPP4A
EVL
LOC101927516
FOXN3-AS1
SKOR1
ARID1A
PRMT7
LOC101929411
GNA13
RHOU
PDK1
DOCK9
LOC100506403
CREB1
KLLN
PLCL2
ADSL
CLEC16A
TGFB1
GALNT11
NCK2
MAB21L3
BMP10
ACSL6
LINC00824
SLFN5
SLC30A7
SPOCD1
HENMT1
AHNAK
LASP1
CMTM7
ANKRD44-IT1
DIP2B
CDC7
PRMT2
SFT2D1
PTTG2
LEF1-AS1
CNNM4
LINC01819
SMYD2
LOC100506474
DLEU1-AS1
NDUFB2-AS1
RLBP1
ORMDL3
LINC01660
CASC19
LINC02098
PLEKHO1
CHKA
TRAK1
LOC101927851
TLR5
MIR7848
RGCC
MIR4425
GIMAP5
DOCK10
RPS9
MIRLET7G
NLRC5
PTEN
SPNS2
OCSTAMP
PBX4
LINC01117
AFF1
HIVEP2
LRRC31
FBXW7
ATP1A1
FLT1
SH3PXD2A-AS1
ST14
RORA
LINC02493
ADCY7
SPATA3-AS1
C1ORF53
LOC100506178
PRAMEF17
IL1B
PRM1
AKAP7
MIR326
MIR3190
ODF1
IL6ST
MGAT4A
LOC101929517
GAPVD1
MIR593
NR2F1-AS1
DNAH6
PLXNC1
KIAA0513
FAM83F
GIMAP1-GIMAP5
CELF2
AAK1
LINC01429
UBE2E1
NMT2
SH2B3
RFFL
LOC105370401
MAPK13
LARS2-AS1
KRTAP12-4
MIR4539
PCCA-AS1
SNORD17
CORO1C
RCBTB2
P4HA2
NR3C1
MIR6871
RASGRF2-AS1
PRR5
UNC45B
MIR2276
CLNK
RGS3
TLK1
CHMP7
CABIN1
SIK3
PXN
PDE3B
LOC101928140
BIRC2
LINC01271
SEPTIN2
CASTOR1
NRON
IL19
RNF44
MIR3714
IKZF3
MIA
FAM107B
CEBPE
IL17RA
NFATC2
MIR4283-1
PRAG1
LOC102723493
NCOA2
PRF1
KCCAT333
FIGNL1
LOC101929621
TIFA
MIR4316
EZR-AS1
FLJ42393
ATP6V0A2
MIR4771-2
NRIP1
BCAT1
SMAP2
SELENOKP3
CNTRL
AS-PTPRE
NDFIP1
ATPAF2
ATP2A3
PRKCA-AS1
SERTAD2
TBX21
TTC41P
CCND2
POLI
SMIM20
CDHR2
MIR4493
MAP3K20
EPN2-AS1
IFIT3
OXNAD1
MCHR2
CHI3L2
HLA-E
TMEM121B
TMEM116
DIP2A-IT1
MIR1206
LINC-PINT
PCSK5
LOC101928163
LOC102724404
B4GALT4
STIM2
LINC00942
BTG2
TESC-AS1
CHRNA6
DGKA
TPRG1-AS2
USP12-AS1
TXNRD2
JAK1
SMARCA2
SPATA13
PI4KAP2
MIR6842
STK31
RAPGEF1
C4BPB
PIK3CG
CX3CR1
CHCHD7
LOC100130264
PFDN1
LINC01160
MVB12B
TENT4B
MIR5696
LOC100130298
PALD1
RNF157
ZNF658B
FOXO3
LINC01852
CUBN
GAA
LINC01848
PVRIG
SCARF2
ARHGEF12
LINC01554
RSAD2
TNS4
KIAA1551
SMIM29
LPCAT2
VPS13D
LYSMD4
CCDC69
SSH2
IL24
PXN-AS1
SYNE3
AP1M1
LOC102724552
FAM117B
DAPK1-IT1
ADCY3
LINC01358
IQSEC1
OSTF1
SCGB3A1
MTMR2
RBPJ
ARHGAP31
STK10
MYC
PAG1
SVIL
SRSF5
APBA2
LRTM2
EXT1
LRRC8C-DT
IRF2BP2
LINC01259
ARHGEF3
DDX6
CEBPB-AS1
ITPK1-AS1
TCF20
MIR378H
PTGER4
SH2D4A
MAPKAP1
SRP14-AS1
LOC102724760
KCNQ1
EGR3
GSTO1
MEF2A
DCAF5
POLN
STOML1
CDRT1
FNDC3B
CLDN23
LOC101929753
TBL1XR1
TEX43
NLK
PGAM1
ZBTB38
ULK3
RGPD6
CHST2
MIR875
MACF1
PPTC7
LOC103908605
MIR4422HG
SNORD129
LOC727896
SMU1
TNIK
IQGAP2
LINC01366
MIR4715
ST3GAL5
SNX13
SH3BP5
ADTRP
NAIF1
HECA
MIR7843
FAM8A1
MIR7107
LCLAT1
ZBTB10
SLC25A33
NEPRO
HMBOX1
ZNF815P
MAD1L1
IL12RB2
NDRG1
MIR1208
MKLN1
CXCR6
ITK
ZC3HAV1
AOAH
ATP8A1
ICOS
PCBP1
ANKRD44
PGBD3
MIR4466
MXRA7
FDX1
CMTM3
FOSL2
SNORD3I
HLA-DMB
NEXN
CD200
KCTD10
CD226
DOCK5
LINC01599
LOC339902
USP3
LOC101927543
RAPGEF6
TRAM2
LPIN2
LOC100507144
LINC00528
CHST11
DENND2D
SNAP47
PPIAP30
VOPP1
CDK5R1
KLHL36
LINC01619
UCP2
C15ORF53
CYTOR
TRAF5
PTK2B
LOC101928617
KIAA1549
SGSM3
ELMO1
RGS9
DERL1
CDKN2B-AS1
LOC102723692
LINC00598
CDC42SE2
THEMIS
H2AFY
LINC01985
ORM2
PACS1
LOC728327
LIPC
SLC25A25
LINC00563
YWHAQ
L3MBTL3
GPD1L
AMFR
NOMO2
TP53INP1
SNX29
HIPK1
PIP4K2A
TBC1D5
GK3P
CYP1B1
ACOT11
DGUOK-AS1
LOC102723427
AP3M2
KLHL3
PIK3R1
GIMAP4
GPR89B
AMIGO1
MIR6817
CTSK
BMP2K
CAPSL
CEP85L
TNIP3
SYTL1
PRAMEF20
DBN1
CLIP2
FAM85B
IL16
LINC01585
NRARP
FKBP9
PARVG
VAV1
IL6R
LRIG1
MIR4473
MIR6132
HACE1
TLE4
PREX1
TSPAN5
RNF4
IQCD
MED7
YPEL1
SNORD164
LOC105376398
TGFBR1
FMNL3
MIR4266
KAT6B
JMY
MIR6079
RASGRP3
ADGRG1
CTLA4
HBS1L
PLB1
LINC00707
MPZL1
CDC14A
DPYD
GNB1L
HERC1
DTX1
NIM1K
OR10AD1
ECHDC3
CD27
DISC1
SLC1A4
RALGPS1
CNST
MIR3161
PHLDA1
PDE7A
DNAJC5B
IL6R-AS1
LINC01728
CRYBG1
MCFD2
LRCH1
CCDC102A
FOXN3
SAR1A
RNF216-IT1
F13B
ADARB1
NDUFB9
LOC101927322
SUSD1
MIR6780A
RORA-AS2
MYH9
MIR5703
OR11H1
ANXA8L1
ISM1-AS1
SREBF1
VAV3-AS1
MIR4295
PCCA
GRHPR
DEF6
SPECC1L
MKL1
NBAT1
MIR4776-1
PRKCH
MIR620
DYRK1A
CD86
HNF1B
ADRB1
LOC101929551
B4GALT1-AS1
ZNF704
RNASET2
NSG1
MICAL2
PRPF40B
EML4
XPNPEP1
LOC100130451
LINC01135
TRIM8
SPP2
LNPEP
MEX3C
PLEK
FAM129A
SEC14L2
ARID4B
SPRED2
BHLHA15
ZMYM4-AS1
SNPH
LINC02273
MYOSLID
MACO1
RTL6
ARSB
LTA
LINC01879
LOC105377162
RUNX1
ICA1
ATP6V1E2
TULP4
MIR4257
NEDD9
CDK17
LINC00672
C12ORF75
LOC105369486
LOC728715
SESN1
JAML
SFXN1
GOLGB1
SETBP1
PSAP
ARHGAP25
VAMP5
ZBTB14
RTN4
EMB
MCTP2
CDC14B
SPRY1
LINC01714
GPCPD1
FNIP2
LRRC8D
MIR625
IL31RA
CD48
SLC35G3
ARHGAP1
PACSIN2
EGLN3
YBX3
IGIP
CAP1
LOC102724323
SGMS1
ASAP1-IT1
GSTCD
FSIP1
ARHGAP26
RASGRP1
SLC25A26
SBF2-AS1
GTF3A
POTEH
ITGA6
UBE2N
ARHGAP27
ZMYM4
LINC02478
TES
LINC01197
MIR6512
TRAP1
STT3B
TMEM273
MTRNR2L6
FBXW11
LINC02015
RAB18
HIVEP1
LOC105379450
DNMT3B
TXK
IL32
ACSL5
TSPAN17
LINC02513
SUMO1P1
SNORD13G
HCG20
LOC101928944
KRAS
MIR4799
COA1
IL1R1
TARP
SNRK
PLEKHF2
BCAR3
LCP2
OSM
BCL2L11
LINC00501
NDUFA12
FAM71B
ADO
JMJD1C
B3GNT5
GRK5
LOC101928429
CCNY
PSD4
C1ORF141
CEP41
CIP2A
SELENON
FLJ45513
LINC01922
CCDC71L
TRIP12
PARP11
HIPK2
LOC100289230
EXOC3-AS1
RAB8A
MIR4439
GTSF1L
NUP50
MTREX
DPEP2
MIR7852
FOXD4L5
MELK
PRAM1
ADAMTSL4-AS1
MIR1972-1
PEX5L
LOC102724484
CLEC3B
CSTA
ZNF733P
PDXDC1
KAT2B
R3HDM1
ARHGAP12
AGBL3
SNX9
FAM201A
MIR5006
LOC102723649
ESYT2
TTC39C
TMIGD1
C5ORF67
CCNA1
MIR6756
NEK6
XCR1
MIR4442
PIK3CD
GIMAP2
IFNAR2
SYNE1-AS1
ARSG
TNFSF8
PAQR8
PEX14
SSTR3
PATL2
MDM4
LOC102723439
MIR4755
FAM81A
SORBS3
C10ORF67
LINC01039
TTC9
ATXN1
MIR29A
SLC7A9
LINC02446
PDCL
IFNAR1
CD55
LOC100130357
NFATC3
BCL2L14
PCNX2
SAE1
PRUNE2
PPP3R1
JMJD7
KCNS1
SENP2
ABTB2
ATP5MC3
LINC00702
HGSNAT
PRTFDC1
PI16
SNORD94
ZNF365
NXNL2
RNLS
COQ6
SERPINE2
ITGAM
FOXO1
RAB37
LOC648987
CENPU
SLC9A9
NBAS
CDK13
ESR1
CHEK2P2
PRKACB
LINC01215
LRRC8B
ANKRD55
CHGB
TTC39B
XPO6
PTCHD4
TPRG1-AS1
ZNF496
ACAP2
SLFNL1-AS1
ELMSAN1
LOC101927950
DUSP2
MLLT10
CACNA1A
STPG2-AS1
MIR197
DAGLA
SRGAP2
DACH1
PDCD6IP
PID1
SAMD4A
TCF12
SLC25A12
PDLIM4
AHR
MED4
NSFP1
MIR4283-2
PRG4
SPPL3
CD244
LINC00384
GAL3ST4
MSI2
CCR4
NMRAL2P
RALGAPA2
UBXN10-AS1
FAM69A
MIR1205
WAC
WWP1
CHST12
IHH
ARHGAP15
CDKAL1
SNORA98
LINC00513
MINDY2
SNORD166
MIR586
NUTM2B
LIG4
ANXA4
DPP10
STK17B
PDCD4-AS1
PIAS1
ZNF609
STBD1
C1ORF105
LCP1
EAF2
ZNF367
CD320
STK38
IQGAP3
CD47
MIR138-2
PER4
AHRR
RASA2
LPAR3
CD276
CLIC5
CFDP1
LOC101928266
ZBTB16
UNC5D
LINC01435
ACTN1-AS1
TRAF3IP2
PLEC
ZNF775
LOC100128531
TOP2B
PLCG2
LOC102467080
MIR181A1HG
SNORA1B
DEFB104B
RCSD1
LINC02052
TRAK2
LIPC-AS1
ZNF706
ISX-AS1
INPP4B
ORAI2
LINC02055
DLGAP4
LINC02113
KLF9
LINC01507
LINC00965
CNTN3
RMC1
ARHGAP27P2
RGS6
RASEF
ZNF827
CBFB
PPP1R16B
CAMK2D
DCAF4L2
LOC100288798
CYFIP2
PPARGC1B
EIF5B
BFSP2-AS1
LOC101928166
DMAC1
LINC01324
HRH2
UXS1
PTPN3
LOC105379192
TRG-AS1
ARNTL
CSMD3
HNRNPA1L2
ANTXR2
AA06
CNTN5
LOC100507468
LOC101928381
KANSL1
LINC01734
NELL2
SIPA1L1
ACTL9
MIR4436A
RALGDS
SPATA31A7
LINC01477
LOC102546299
MMP16
LINC01524
LINC02270
KCNN2
CDH8
LINC00692
LOC284395
CDC14C
KCND2
OR4E1
CA10
LINC02150
SSBP2
MIR302F
SLC5A8
DOK5
PDCD2
PABPC1P2
AIPL1
POM121L12
LOC730100
THSD7B
LOC101929709
LRRC4C
MIR4528
Marchf1
DST
ZKSCAN2
DLG2
RIMS2
SGCZ
ALG10
LRFN5
FAM27E2
PCDH15
DHFRP3
GUSBP1
LOC101928254
ERC2
SNTG1
NRXN3
LUZP2
ADRA2A
LOC102724452
MIR7157
LINC01947
LINC02328
ANO3
FZD1
RBFOX1
FAM49A
MCC
MIR4643
LINC00348
SPOCK3
LINC02578
NTM-IT
SPATA31A1
NR3C2
FSCB
CTNND2
GPRC5B
SNORD3P3
SNORA101A
ALCAM
ATXN2L
LOC105369423
LOC102723883
INTS4P1
PXDNL
LINC01571
DPP6
LINC01685
COL8A1
RALYL
DEFB109B
CDH5
LINC00536
LINC02472
LOC101929563
LINC01894
STON1-GTF2A1L
MRGPRE
CNTN4
MBL2
BRINP3
EPHA3
MIR646
LINC02433
RIMS1
CCDC140
LINC01148
DAB1
PDZRN3
NPIPA7
KCNK9
NRXN1
ENPP7P13
LINC01815
LOC101060391
CSMD1
LINC01676
SLIT2
SHISA9
MIR4318
CDH7
SNTB1
IGFBP3
LOC105370473
HCN1
LINC01309
MIR3612
CNTNAP3
HNRNPD
RAG2
OSBPL6
FEZF1
ALG10B
NKAIN2
LINC00693
LINC01941
PREX2
EDIL3
INSC
PLXNA2
LOC102723661
SPDYE10P
LOC101927881
MTRNR2L7
BMS1P22
SALL1
OTOL1
LINC02311
UBE2E2-AS1
ALG1L2
CALN1
SPATA8-AS1
LINC01235
LMBRD1
OPCML
MIR4432HG
GXYLT1P3
LINC02077
LINC01677
AQP4
LINC01500
LINC00922
TUSC3
MIR1263
CASC20
NELL1
LINC01192
TMEM161B
P2RY14
SI
CCDC6
CTNNA2
OR11H12
LINC02423
SYNE1
LINC01266
FOXG1-AS1
RGPD2
USH2A
GRM3
LINC02476
MRPS5
ACTR3B
LAMA2
FAM30C
SAMD5
MIR4675
LINC00226
EMBP1
KIF2B
LINC02249
LINC02526
KHDRBS2
LOC107984035
NFASC
LOC101927549
UBE2Q2P2
LINGO2
FAM90A7P
NTM
INTU
DCC
POTEM
LINC01846
MIR4501
LINC00470
VRK2
TESPA1
ARHGAP26-AS1
LINC02207
LOC105376064
KC6
SYT10
FAM153C
EEF2KMT
TOM1L1
COL11A1
LOC613266
LOC101928135
PPARGC1A
TNR
NF1P2
FLJ32255
LOC100506076
KCNB1
PGM3
LINC01807
LOC105370829
HTR1E
DNAH7
MIR511
KCNH8
LOC100287015
ZNF705B
MIR1324
PJA2
TMC3
LINC01470
SNORA120
LINC01389
HTR2A
ZFAT-AS1
LINC01884
LINC01717
TMTC1
THEG5
PWRN3
LINC02223
TPO
OR11H2
MIR1302-7
CCDC92
LINC01248
LINC01861
FAM74A1
POLR3C
GOLGA6L22
SLC16A7
NPIPB9
LOC441155
MIR548W
GOLGA6L3
KLF4
PRKAR1B
LINC01791
DRD5
NCF1B
LOC100288911
LOC102724908
OR2Z1
LINC00452
CCZ1B
LINC02127
DEFB130B
HLA-DRB5
FAM90A25P
DEFB107A
GOLGA8T
LINC01123
LINC01250
ANKRD20A1
LINC00299
LOC100130207
LINC01544
HAS1
NAIP
LINC00461
ROBO1
OR4F21
ANKRD20A2
